# CATD: A reproducible pipeline for selecting cell-type deconvolution methods across tissues

**DOI:** 10.1101/2023.01.19.523443

**Authors:** Anna Vathrakokoili Pournara, Zhichao Miao, Ozgur Yilimaz Beker, Nadja Nolte, Alvis Brazma, Irene Papatheodorou

**Affiliations:** European Molecular Biology Laboratory, European Bioinformatics Institute, EMBL-EBI, Wellcome Genome Campus, Cambridgeshire, CB10 1SD, UK; Open Targets, Wellcome Genome Campus, Hixton, Cambridgeshire CB10 1SD, UK; GMU-GIBH Joint School of Life Sciences, Guangzhou Laboratory, Guangzhou Medical University, Guangzhou, China; Faculty of Engineering and Natural Sciences, Sabanci University, Tuzla 34956, Istanbul, Turkey; Department of Biotechnology and Systems Biology, National Institute of Biology, Ljubljana, Slovenia

## Abstract

Cell-type deconvolution methods aim to infer cell composition from bulk transcriptomic data. The proliferation of developed methods, coupled with inconsistent results obtained in many cases, highlights the pressing need for guidance in the selection of appropriate methods. Additionally, the growing accessibility of single-cell RNA sequencing datasets, often accompanied by bulk expression from related samples, enable the benchmark of existing methods. In this study, we conduct a comprehensive assessment of 31 methods, utilising single-cell RNA-sequencing data from diverse human and mouse tissues. Employing various simulation scenarios, we reveal the efficacy of regression-based deconvolution methods, highlighting their sensitivity to reference choices. We investigate the impact of bulk-reference differences, incorporating variables such as sample, study and technology. We provide validation using a gold standard dataset from mononuclear cells and suggest a consensus prediction of proportions when ground truth is not available. We validated the consensus method on data from the stomach and studied its spillover effect. Importantly, we propose the use of the Critical Assessment of Transcriptomic Deconvolution (CATD) pipeline which encompasses functionalities for generating references and pseudo-bulks and running implemented deconvolution methods. CATD streamlines simultaneous deconvolution of numerous bulk samples, providing a practical solution for speeding up the evaluation of newly developed methods.

**Availability:** https://github.com/Papatheodorou-Group/CATD_snakemake
