## Supplementary table 1 for "CATD: A reproducible pipeline for selecting cell-type deconvolution methods across tissues"

### Sheet: single-cell datasets
Supplementary Table 1: Information on single-cell RNA-seq datasets from brain, placenta,blood, pancreas and lung tissue
	Dataset	Accession	Organ	Tissue	Organism	Technology	No of samples	condition	No of cells(after QC)	No of genes(after QC)	No of cell types
1	Hochgerner1	GSE95315	brain	dentate gyrus	mouse	10X	6	P12, P16, P24, and P35	5454	14545	22
2	Hochgerner3	GSE104323	brain	dentate gyrus	mouse	10X	8	E16.5, P0, P5, P18, P19, P23, P120, and P132.	24140	19425	24
3	Tasic2018_coarse_ALM_ViSP	GSE115746	brain	ALM_VISP	mouse	SMART-Seq	2	-	22110	40331	4
4	Tasic2018_fine_ALM_ViSP	GSE115746	brain	ALM_VISP	mouse	SMART-Seq	2	-	22110	40331	23
5	Hrvatin2018_ViSP	GSE102827	brain	ViSP	mouse	10X	28	0h ,1h,2h,4h light stimuli	48266	19167	16
6	Darmanis2017	GSE84465	brain	tumor core and peritumoral brain tissue	human	Smart-seq2	4	Grade IV glioblastoma (tumor)	3567	20718	7
7	Fan2020	GSE120046	brain	celebral cortex and pons	human	Smart-seq2	18	human embryonic brain weeks 7 to 26	12447	22689	11
8	Shekhar2016	GSE81904	brain	retinas	mouse	Drop-Seq	6	-	26492	19565	18
9	Zeisel2015	GSE60361	brain	hippocampus CA1	mouse	Fluidigm C1	10	sex-time	1312	17664	6
10	Zeisel2015	GSE60361	brain	somatosensory cortex (S1)	mouse	Fluidigm C1	17	sex-time	1691	17211	6
11	Allen_human_MCA_SS2	https://portal.brain-map.org/atlases-and-data/rnaseq	brain	multiple cortical areas	human	Smart-seq2	3	MTG', 'V1C', 'CgG', 'M1lm', 'S1ul', 'S1lm', 'M1ul', 'A1C'	6328	48197	14
12	Allen_human_M1_10X	https://portal.brain-map.org/atlases-and-data/rnaseq	brain	primary motor cortex	human	10X	2	2 human brains	6276	32858	14
13	Vento-TormoR_10X_2018	E-MTAB-6701	placenta	fetal cells-placenta/maternal blood/decidua	human	10X	7		63629	26212	29
14	Vento-TormoR_SS2_2018	E-MTAB-6678	placenta	Decidua cells	human	Smart-seq2	5		5581	30845	29
15	WilkAJ_2020_coarse	GSE150728	blood/pbmc		human	Seq-Well	14	healthy+covid	38141	26348	7
16	BaronM_Human_2016	GSE84133	pancreas	human pancreatic islets	human	CEL-Seq	4	-	8569	16359	13
17	SegerstolpeA_2016	E-MTAB-5061	pancreas	human pancreatic islets	human	Smartseq2	10	-	2127	26167	11
18	TravagliniKJ_Human_10X_2020	EGAS00001004344	lung	lung tissue(periphery,midbronchial,bronchus)+ blood (together)	human	10X	7		65662	20901	42
19	TravagliniKJ_Human_SS2_2020	EGAS00001004344	lung	lung tissue(periphery,midbronchial,bronchus)+ blood (together)	human	Smartseq2	8		9409	20901	42
