## Supplementary table 2 for "CATD: A reproducible pipeline for selecting cell-type deconvolution methods across tissues"

### Sheet: Sheet1
Supplementary Table 2:Normalisation methods
normalisation methods	scale of C matrix (sc)	scale of T matrix(bulk or pseudo-bulk)	principle	base R
raw counts (none)	TRUE	TRUE	no normalisation	base R	within-sample
column	TRUE	TRUE	normalise based on the sum of counts of each column (sample/cellID)	base R	across-sample
row	TRUE	TRUE	normalise based on the sum of each row (genes/features)	base R	within-sample
mean	TRUE	TRUE	normalise based on the mean of each column(sample/cellID)	base R - function scale()	within-sample
column_z-score	TRUE	TRUE	centers and scales the columns of a matrix	base R	across-sample and within-sample
global_z-score	TRUE	TRUE	calculated by subtracting the overall average gene abundance from the raw expression for each gene, and dividing that result by the standard deviation (SD) of all of the measured counts across all samples.	base R	within-sample
column_min-max	FALSE	TRUE	For every column, the minimum value of that column gets transformed into a 0, the maximum value gets transformed into a 1, and every other value gets transformed into a decimal between 0 and 1	base R	across-sample and within-sample
global_min-max	TRUE	TRUE	For the whole matrix, the minimum value of gets transformed into a 0, the maximum value gets transformed into a 1, and every other value gets transformed into a decimal between 0 and 1	Seurat package	across-sample and within-sample
LogNormalize	TRUE	TRUE	Feature counts for each cell/sample are divided by the total counts for that cell/sample and multiplied by the scale.factor. This is then natural-log transformed using log1p(this method has also log-tranform incorporated)	preprocessCore	across-sample and within-sample
Quantile Normalisation (QN)-(only in the pipeline)	TRUE	TRUE	normalization based upon quantiles(first used in microarrays)	EdgeR	across-sample and within-sample
Trimmed Mean of M Values(TMM)	TRUE	TRUE	uses a weighted trimmed mean of the log expression ratios between samples	DESeq2	across-sample and within-sample
Upper Quantile(UQ)(only in the pipeline)		TRUE	Upper Quartile normalization divides each count by the 75th percentile of the counts in its sample.	DESeq2	across-sample
DESEq2's median ratios(only in the pipeline)		TRUE	counts divided by sample-specific size factors determined by median ratio of gene counts relative to geometric mean per gene	R package sctransform (github.com/ChristophH/sctransform)
SCTransform (only in the pipeline)	TRUE		Normalization and variance stabilization of single-cell RNA-seq data using regularized negative binomial regression(vst transformation included)	scater package Bioconductor
scater(only in the pipeline)	TRUE		Compute (normalized expression values by dividing counts for each cell by the corresponding size factor.	scran package
scran	TRUE		The scran method uses a deconvolution approach that partitions cells into pools, normalizes across cells in each pool, then uses the resulting system of linear equations to define individual cell factors.	Linnorm package
Linnorm (only in the pipeline)	TRUE		Linnorm assumes that a set of genes are homogeneously (stably) expressed across different cells/samples. The Linnorm algorithm calculates normalization and transformation parameters by utilizing these stably expressed genes. After normalization and transformation, these genes will have: (i) stable expression values and (ii) approach homoscedasticity and normality. Hence, Linnorm's first step is t…
