## Supplementary table 3 for "CATD: A reproducible pipeline for selecting cell-type deconvolution methods across tissues"

### Sheet: deconvolution methods
Supplementary table 3: Deconvolution methods implemented in the benchmarking pipeline CATD
	Method name	Reference input	Feature Selection	Algorithm	Type	Package/framework	Repo/website	Package version	Citation	Date published
1	Bisque/BisqueRNA	Single-cell reference(in ExpressionSet format)-dense matrix C0)	all genes (no feature selection unless specified)	nnls regression	supervised	BisqueRNA R package	https://github.com/cozygene/bisque	1.0.5	Jew, B., Alvarez, M., Rahmani, E. et al. Accurate estimation of cell composition in bulk expression through robust integration of single-cell information. Nat Commun 11, 1971 (2020). https://doi.org/10.1038/s41467-020-15816-6	2020-04-24
2	bseqsc	Single-cell reference (ExpressionSet format(dense matrix C0)	all genes( no feature selection unless specified)	uses CIBERSORT ( n-support vector regression )	supervised	bseqsc R package by github	https://github.com/shenorrLab/bseqsc	1.0	Baron M, Veres A, Wolock SL, Faust AL, Gaujoux R, Vetere A, Ryu JH, Wagner BK, Shen-Orr SS, Klein AM, Melton DA, Yanai I. A Single-Cell Transcriptomic Map of the Human and Mouse Pancreas Reveals Inter- and Intra-cell Population Structure. Cell Syst. 2016 Oct 26;3(4):346-360.e4. doi: 10.1016/j.cels.2016.08.011. Epub 2016 Sep 22. PMID: 27667365; PMCID: PMC5228327.	2016-09-22
3	CDSeq	averaged profiles (genes X celltypes) C1 + number cell types	all genes	probabilistic model	unsupervised²	CDSeq R packages from CRAN/github¹	https://github.com/kkang7/CDSeq_R_Package	1.0.9	Kang K, Meng Q, Shats I, Umbach DM, Li M, Li Y, et al. CDSeq: a novel complete deconvolution method for dissecting heterogeneous samples using gene expression data. PLoS Comput Biol. 2019;15:e1007510.	2019-12-02
4	CIBERSORT	averaged profiles (genes X celltypes) C1	all genes	n-support vector regression	supervised	CIBERSORT R source code under license³	https://cibersortx.stanford.edu/	source code available at https://cibersortx.stanford.edu/ upon request. Code was obtained in August 2022.	Newman AM, Liu CL, Green MR, Gentles AJ, Feng W, Xu Y, Hoang CD, Diehn M, Alizadeh AA. Robust enumeration of cell subsets from tissue expression profiles. Nature methods. 2015;12(5):453–457. doi: 10.1038/nmeth.3337	2015-03-30
5	CPM	Single-cell reference, dense matrix C0	all genes	linear SVR (the "LiblineaR" R package)	supervised	scBio CRAN R-package	https://github.com/amitfrish/scBio	scBio_0.1.2	Frishberg A, Peshes-Yaloz N, Cohn O, Rosentul D, Steuerman Y, Valadarsky L, Yankovitz G, Mandelboim M, Iraqi FA, Amit I, Mayo L, Bacharach E, Gat-Viks I. Cell composition analysis of bulk genomics using single-cell data. Nat Methods. 2019 Apr;16(4):327-332. doi: 10.1038/s41592-019-0355-5. Epub 2019 Mar 18. PMID: 30886410; PMCID: PMC6443043.	2019-09-18
6	DCQ	averaged profiles (genes X celltypes) C1	all genes	elastic net regularization (gmlet package)	supervised	ComiCs R package from CRAN	https://cran.r-project.org/web/packages/ComICS/index.html ,http://dcq.tau.ac.il/	ComICS_1.0.4	Altboum Z, Steuerman Y, David E, Barnett-Itzhaki Z, Valadarsky L, Keren-Shaul H, Meningher T, Mendelson E, Mandelboim M, Gat-Viks I, Amit I. Digital cell quantification identifies global immune cell dynamics during influenza infection. Mol Syst Biol. 2014 Feb 28;10(2):720. doi: 10.1002/msb.134947. PMID: 24586061; PMCID: PMC4023392.	2014-02-25
7	momf	Single-cell reference, dense matrix C0	all genes	Matrix Factorization	supervised	omnideconv	https://github.com/omnideconv/omnideconv	MOMF_0.2.0, omnideconv_0.0.0.9000	Xifang Sun, Shiquan Sun, and Sheng Yang. An efficient and flexible method for deconvoluting bulk RNAseq data with single-cell RNAseq data, 2019, DIO: 10.5281/zenodo.3373980.	2019
8	debCAM_marker	markers, C2 input table	markers	Convex analysis of mixtures	semi-supervised	debCAM Bioconductor R package	https://www.bioconductor.org/packages/release/bioc/html/debCAM.html, http://bioconductor.org/packages/release/bioc/vignettes/debCAM/inst/doc/debcam.html#introduction	debCAM_1.12.0	Wang, Niya, Eric P. Hoffman, Lulu Chen, Li Chen, Zhen Zhang, Chunyu Liu, Guoqiang Yu, David M. Herrington, Robert Clarke, and Yue Wang. 2016. “Mathematical Modelling of Transcriptional Heterogeneity Identifies Novel Markers and Subpopulations in Complex Tissues.” Scientific Reports 6: 18909. http://dx.doi.org/10.1038/srep18909.	2016-01-07
9	AutogeneS	Single-cell reference, dense matrix C0,	feature selection	feature selection and Nu-SVR,	supervised	omnideconv	https://github.com/omnideconv/omnideconv	omnideconv_0.0.0.9000 , autogenes, 1.0.4	Aliee, Hananeh and Theis, Fabian, AutoGeneS: Automatic gene selection using multi-objective optimization for RNA-seq deconvolution	2021-07-21
10	deconf	number of cell types, marker data a posteriori		Alternate least-square NMF method, using heuristic constraints	unsupervised	CellMix R package	http://web.cbio.uct.ac.za/~renaud/CRAN/web/CellMix/index.html ,	CellMix_1.6.2	Repsilber D, Kern S, Telaar A, Walzl G, Black GF, Selbig J, Parida SK, Kaufmann SH, Jacobsen M. Biomarker discovery in heterogeneous tissue samples -taking the in-silico deconfounding approach. BMC Bioinformatics. 2010 Jan 14;11:27. doi: 10.1186/1471-2105-11-27. PMID: 20070912; PMCID: PMC3098067.	2010-01-14
11	DeconRNASeq	averaged profiles (genes X celltypes) C1	all genes	nonnegative decomposition by quadratic programming	supervised	DeconRNASeq Rpackage	https://bioconductor.org/packages/release/bioc/html/DeconRNASeq.html	DeconRNASeq_1.40.0	Gong, T., et al. (2011) Optimal Deconvolution of Transcriptional Profiling Data Using Quadratic Programming with Application to Complex Clinical Blood Samples, PLoS One, 6, e27156.	2011-11-16
12	DSA	markers, C2 input table	markers	linear regression ( solve by quandratic programming)	supervised	CellMix R package	http://web.cbio.uct.ac.za/~renaud/CRAN/web/CellMix/index.html	CellMix_1.6.2	Zhong, Y., Wan, YW., Pang, K. et al. Digital sorting of complex tissues for cell type-specific gene expression profiles. BMC Bioinformatics 14, 89 (2013). https://doi.org/10.1186/1471-2105-14-89	2013-03-07
13	dtangle	averaged profiles (genes X celltypes) C1, markers , C2 input	markers	linear regression	supervised	dtangle package is on CRAN (cran.r-project.org/package=dtangle) or github (dtangle.github.io).	https://cran.r-project.org/web/packages/dtangle/index.html , https://gjhunt.github.io/dtangle/vign/basic-deconvolution.html	dtangle_2.0.9	Hunt GJ, Freytag S, Bahlo M, Gagnon-Bartsch JA. dtangle: accurate and robust cell type deconvolution. Bioinformatics. 2019 Jun 1;35(12):2093-2099. doi: 10.1093/bioinformatics/bty926. PMID: 30407492.	2019-06-01
14	DWLS	Single-cell reference (ExpressionSet format(dense matrix C0)	feature selection-MAST	d-wls regression	supervised	DWLS R package from github	https://github.com/PelzKo/dwls	DWLS_0.1	Tsoucas, D., Dong, R., Chen, H. et al. Accurate estimation of cell-type composition from gene expression data. Nat Commun 10, 2975 (2019). https://doi.org/10.1038/s41467-019-10802-z	2019-07-05
15	elasticnet	averaged profiles (genes X celltypes) C1	all genes	elastic net regression	supervised	glmnet R package from CRAN	https://cran.r-project.org/web/packages/glmnet/index.html	glmnet_4.1-7	Friedman J, Hastie T, Tibshirani R (2010). “Regularization Paths for Generalized Linear Models via Coordinate Descent.” Journal of Statistical Software, 33(1), 1–22. doi: 10.18637/jss.v033.i01, https://www.jstatsoft.org/v33/i01/.	2010-02-02
16	EPIC	averaged profiles (genes X celltypes) C1, markers , C2 input	markers	constrained wls regression	supervised	EPIC R package from github	https://github.com/GfellerLab/EPIC	EPIC_1.1.7	Racle J, Gfeller D. EPIC: A Tool to Estimate the Proportions of Different Cell Types from Bulk Gene Expression Data. Methods Mol Biol. 2020;2120:233-248. doi: 10.1007/978-1-0716-0327-7_17. PMID: 32124324.	2020-03-03
17	EpiDISH	averaged profiles (genes X celltypes) C1	all genes	robust partial correlations	supervised	EpiDISH R package from bioconductor	https://www.bioconductor.org/packages/release/bioc/html/EpiDISH.html	EpiDISH_2.14.0	Zheng SC, Breeze CE, Beck S, Teschendorff AE (2018). “Identification of differentially methylated cell-types in Epigenome-Wide Association Studies.” Nature Methods, 15(12), 1059.	2017-02-13
18	FARDEEP	averaged profiles (genes X celltypes) C1	all genes	least trimmed squares regression	supervised	FARDEEP R package from CRAN	https://cran.r-project.org/web/packages/FARDEEP/index.html	FARDEEP_1.0.1	Hao Y, Yan M, Heath BR, Lei YL, Xie Y. Fast and robust deconvolution of tumor infiltrating lymphocyte from expression profiles using least trimmed squares. PLoS Comput Biol. 2019 May 6;15(5):e1006976. doi: 10.1371/journal.pcbi.1006976. PMID: 31059559; PMCID: PMC6522071.	2019-05-06
19	lasso	averaged profiles (genes X celltypes) C1	all genes	lasso regression	supervised	glmnet R package from CRAN	https://cran.r-project.org/web/packages/glmnet/index.htmll	glmnet_4.1-7	Friedman J, Hastie T, Tibshirani R (2010). “Regularization Paths for Generalized Linear Models via Coordinate Descent.” Journal of Statistical Software, 33(1), 1–22. doi: 10.18637/jss.v033.i01, https://www.jstatsoft.org/v33/i01/.	2010-02-02
20	MuSIC	Single-cell reference (Single cell experiment) C0	feature selection	weighted nnls regression	supervised	MuSiC R package from github	https://xuranw.github.io/MuSiC/articles/MuSiC.html	MuSiC_1.0.0, TOAST_1.12.0, quadprog_1.5-8, limma_3.54.2, EpiDISH_2.14.1, ggplot2_3.4.2, nnls_1.4	Wang, X., Park, J., Susztak, K. et al. Bulk tissue cell type deconvolution with multi-subject single-cell expression reference. Nat Commun 10, 380 (2019). https://doi.org/10.1038/s41467-018-08023-x	2019-01-22
21	nnls	averaged profiles (genes X celltypes) C1	all genes	nnls regression	supervised	nnls R package from CRAN	https://cran.r-project.org/web/packages/nnls/index.html	nnls_1.4	Lawson CL, Hanson RJ (1995). Solving Least Squares Problems. Classics in Applied Mathematics. SIAM, Philadelphia, and downloaded from http://www.netlib.org/lawson-hanson/	1995
22	ols	averaged profiles (genes X celltypes) C1	all genes	ols regression	supervised	-	-	base R, R version 4.2.3 (2023-03-15) lm() function	Chambers, J., Hastie, T., Pregibon, D. (1990). Statistical Models in S. In: Momirović, K., Mildner, V. (eds) Compstat. Physica-Verlag HD. https://doi.org/10.1007/978-3-642-50096-1_48	1990
23	proportionsInAdmixture	averaged profiles (genes X celltypes) C1	all genes	linear regression	supervised	ADAPTS package	https://github.com/sdanzige/ADAPTS	ADAPTS_1.0.22	Danziger SA, Gibbs DL, Shmulevich I, McConnell M, Trotter MWB, Schmitz F, Reiss DJ, Ratushny AV. ADAPTS: Automated deconvolution augmentation of profiles for tissue specific cells. PLoS One. 2019 Nov 19;14(11):e0224693. doi: 10.1371/journal.pone.0224693. PMID: 31743345; PMCID: PMC6863530.	2019-11-19
24	ridge	averaged profiles (genes X celltypes) C1	all genes	generalised linear model ridge	supervised	gmlet package	-	glmnet_4.1-7	Friedman, J., Hastie, T. & Tibshirani, R. Regularization Paths for Generalized Linear Models via Coordinate Descent. J. Stat. Softw. 33, 1–22 (2010)	2010
25	RLR	averaged profiles (genes X celltypes) C1	all genes	robust linear regression	supervised	MASS	https://github.com/cran/MASS	MASS_7.3-60 energy_1.7-11	Ripley, B. et al. MASS: Support Functions and Datasets for Venables and Ripley’s MASS. (2002)	2002
26	SCDC	Single-cell reference (ExpressionSet format(dense matrix C0)	feature selection	feature selection and nnls	supervised	r package github	https://github.com/meichendong/SCDC	SCDC_0.0.0.9000	Meichen Dong, Aatish Thennavan, Eugene Urrutia, Yun Li, Charles M Perou, Fei Zou, Yuchao Jiang, SCDC: bulk gene expression deconvolution by multiple single-cell RNA sequencing references, Briefings in Bioinformatics, Volume 22, Issue 1, January 2021, Pages 416–427, https://doi.org/10.1093/bib/bbz166	2021-01-01
27	ssFrobenius	number of cell types, marker data a posteriori		Semi-supervised NMF algorithm for Euclidean distance, using marker genes	semi-supervised	CellMix R package	http://web.cbio.uct.ac.za/~renaud/CRAN/web/CellMix/index.html ,	CellMix_1.6.2	Repsilber D, Kern S, Telaar A, Walzl G, Black GF, Selbig J, Parida SK, Kaufmann SH, Jacobsen M. Biomarker discovery in heterogeneous tissue samples -taking the in-silico deconfounding approach. BMC Bioinformatics. 2010 Jan 14;11:27. doi: 10.1186/1471-2105-11-27. PMID: 20070912; PMCID: PMC3098067.	2010-01-14
28	ssKL	number of cell types, marker data a posteriori		Semi-supervised NMF algorithm for KL divergence, using marker genes	semi-supervised	CellMix R package	http://web.cbio.uct.ac.za/~renaud/CRAN/web/CellMix/index.html ,	CellMix_1.6.2	Repsilber D, Kern S, Telaar A, Walzl G, Black GF, Selbig J, Parida SK, Kaufmann SH, Jacobsen M. Biomarker discovery in heterogeneous tissue samples -taking the in-silico deconfounding approach. BMC Bioinformatics. 2010 Jan 14;11:27. doi: 10.1186/1471-2105-11-27. PMID: 20070912; PMCID: PMC3098067.	2010-01-14
29	TIMER	Single-cell reference-dense matrix C0)	all genes	supervised	supervised	TIMER web	http://timer.cistrome.org/	This code is adapted from http://cistrome.org/TIMER/download.html. The method is described in Li et al. Genome Biology 2016;17(1):174., PMID 27549193. TIMER Pipeline for analysing immune cell components in the tumour microenvironment. https://github.com/Papatheodorou-Group/CATD_snakemake/tree/main/Modules/TIMER	Li T, Fu J, Zeng Z, Cohen D, Li J, Chen Q, Li B, Liu XS. TIMER2.0 for analysis of tumor-infiltrating immune cells. Nucleic Acids Res. 2020 Jul 2;48(W1):W509-W514. doi: 10.1093/nar/gkaa407. PMID: 32442275; PMCID: PMC7319575.	2020-07-02
30	BayesPrism	Single-cell reference-dense matrix C0)		Bayesian Method	supervised	omnideconv, BayesPrism	https://www.bayesprism.org/	BayesPrism(omnideconv_0.0.0.9000)	Chu, T., Wang, Z., Pe’er, D. et al. Cell type and gene expression deconvolution with BayesPrism enables Bayesian integrative analysis across bulk and single-cell RNA sequencing in oncology. Nat Cancer 3, 505–517 (2022). https://doi.org/10.1038/s43018-022-00356-3	2022-03-03
31	CibersortX	Single-cell reference-dense matrix C0)		supervised	supervised	CIBERSORTx singularity container	https://cibersortx.stanford.edu/index.php	CIBERSORTx , downloaded singularity image, 20 December 2023, token obtained	Newman, A.M., Steen, C.B., Liu, C.L. et al. Determining cell type abundance and expression from bulk tissues with digital cytometry. Nat Biotechnol 37, 773–782 (2019). https://doi.org/10.1038/s41587-019-0114-2	2019-06-06
