## Supplementary table 4 for "CATD: A reproducible pipeline for selecting cell-type deconvolution methods across tissues"

### Sheet: Sheet1
Supplementary Table 4: Summary of real bulk data deconvolution from 4 different tissues using single-cell references
No	Description	Data Source	Data Size(bulk)	Ground truth for evaluation
EXP001	PBMC bulk Deconvolution	GSE107572 (bulk expression) and GSE150728 (Seq-Well single-cell reference)	9 PBMC samples	flow cytometry measurements
EXP002	Stomach Bulk GTEX Deconvolution	stomach GTEx v8 (bulk expression) and Human Cell Landscapes (stomach subset single-cell)	339 stomach samples	tissue slides (QuPath measurements)
EXP003	Fetal Lung Cell Deconvolution	E-MTAB-9372 (bulk expression) and GTEx v7 (lung single-cell reference)	36 lung samples	purified cell-types or known cell-types in mixture
EXP003	Mouse Brain Cell Deconvolution	E-GEOD-52564 (bulk expression) and Tabula Muris (cerebral cortex single-cell reference)	17 mouse brain samples	purified cell-types or known cell-types in mixture
